# rRNA Biogenesis Regulates Mouse 2C-like State by 3D Structure Reorganization of Peri-Nucleolar Heterochromatin

**DOI:** 10.1101/2021.08.04.454705

**Authors:** Hua Yu, Zhen Sun, Tianyu Tan, Hongru Pan, Jing Zhao, Ling Zhang, Jiayu Chen, Anhua Lei, Yuqing Zhu, Lang Chen, Yuyan Xu, Ming Chen, Shaorong Gao, George Q. Daley, Jin Zhang

## Abstract

Nucleolus is the organelle for ribosome biogenesis and for sensing various types of stress. Its role in regulating stem cell fate is unclear. Here, we present multiple lines of evidence that nucleolar stress induced by interfering rRNA biogenesis can drive 2-cell stage embryo-like (2C-like) transcriptional program and induce an expanded 2C-like cell population in mouse embryonic stem (mES) cells. Mechanistically, the nucleolar integrity mediated by rRNA biogenesis maintains the normal liquid-liquid phase separation (LLPS) of nucleolus and the formation of peri-nucleolar heterochromatin (PNH). Upon rRNA biogenesis defect, the natural LLPS of nucleolus is disrupted, causing dissociation of NCL/TRIM28 complex from PNH and changes of epigenetic states and reorganization of the 3D structure of PNH, which leads to *Dux*, a 2C program transcription factor gene, to be released from the PNH region and activation of 2C-like program. Correspondingly, embryos with rRNA biogenesis defect are incompatible to develop from 2-cell (2C) to 4-cell embryos, with delayed repression of 2C/ERV genes and a transcriptome skewed toward earlier cleavage embryo signatures. Our results highlight that rRNA-mediated nucleolar integrity and 3D structure reshaping of PNH compartment regulates the fate transition of mES cells to 2C-like cells, and that rRNA biogenesis is a critical regulator during the 2-cell-to-4-cell transition of murine pre-implantation embryo development.
