## Supplementary Table for "rRNA Biogenesis Regulates Mouse 2C-like State by 3D Structure Reorganization of Peri-Nucleolar Heterochromatin": Supplementary Table 1.xlsx

### Sheet: Sheet1
Supplementary Table 1 siRNA sequence for siRNA mediated knockdown experiment of Duxf3 expression
Targets	sense (5'-3')
Duxf3	CCCUGCUAUCAACUUUCAATT
	GGAUCCUAGGGCAAGCCUUTT
	GGAUGAAGUCCAAGUAGAATT
NC	UUCUCCGAACGUGUCACGUTT
