## Supplementary Table for "rRNA Biogenesis Regulates Mouse 2C-like State by 3D Structure Reorganization of Peri-Nucleolar Heterochromatin": Supplementary Table 2.xlsx

### Sheet: qRT-PCR
Supplementary Table 2 Primer sequences of qRT-PCR experiment
Name	Sequence (5'-3')
Zscan4-F	CCCTTCCTAGTGGTCGTGAATGTCTTT
Zscan4-R	CTGCTGTGAAGCCATTGTGGTGAC
GM12794-F	ATGAGTATGTGAGGCTATGCTGT
GM12794-R	CAAGGGGCAAAGCAACTTAGA
β-actin-F	TAGGCACCAGGGTGTGATGG
β-actin-R	CATGGCTGGGGTGTTGAAGG
GAPDH-F	AGGTCGGTGTGAACGGATTTG
GAPDH-R	TGTAGACCATGTAGTTGAGGTCA
Mervl-F	ATCTCCTGGCACCTGGTATG
Mervl-R	AGAAGAAGGCATTTGCCAGA
Dux-F	CCCAGCGACTCAAACTCCTTC
Dux-R	GGACTTCGTCCAGCAGTTGAT
18s rRNA-F	GTAACCCGTTGAACCCCATT
18s rRNA-R	CCATCCAATCGGTAGTAGCG
28s rRNA-F	GGTTGAGGGCCACCTTATTT
28s rRNA-R	GAAGAAAGACCGGGAAGAGAAA
pre-rRNA-F	AAATAAGGTGGCCCTCAACC
pre-rRNA-R	CGTGCCGGTATTTAGCCTTA
