## Supplementary Table for "rRNA Biogenesis Regulates Mouse 2C-like State by 3D Structure Reorganization of Peri-Nucleolar Heterochromatin": Supplementary Table 4.xlsx

### Sheet: Sheet1
CHIP qRT-PCR
Name	Sequence (5'-3')
Gm12794 coding-1-F	CACTGGACGAGGTGGTGAAG
Gm12794 coding-1-R	AAGCAGTGCCCCCACAGGGA
Gm12794 coding-2-F	ATGAGTATGTGAGGCTATGCTGT
Gm12794 coding-2-R	CAAGGGGCAAAGCAACTTAGA
Mervl LTR-F	CTGGGCTACACCTTCTGCTG
Mervl LTR-R	TGATTCAGTCGCAGCTGTGA
Mervl-Pol-F	TAGGAGTCCAGTGGTGTGGG
Mervl-Pol-R	AGACCCACTAAACGTTGTGCT
Zscan4d-1-F	TCCTGGTTTCCAGAGAGATTGG
Zscan4d-1-R	AACTTCTGGATTCTTCTTGCCCT
Zscan4d-2-F	CAGGTTGACACATCCTTGCC
Zscan4d-2-R	TGAAGTTCAGCACAAACTCAGTG
Dux-TSS-F	GCTGATCAAGGAGGGGTTCC
Dux-TSS-R	TCCTTCTGCAGAGAGTCCCA
Dux-cording-F	TTGAGTGCGGGCATCTTCTT
Dux-cording-R	GATACTTCAAGCCCCAGCGA
