## Supplementary Table for "rRNA Biogenesis Regulates Mouse 2C-like State by 3D Structure Reorganization of Peri-Nucleolar Heterochromatin": Supplementary Table 5.xlsx

### Sheet: Sheet1
Supplementary Table S4. Datasets used in the study
Data Type	GEO accession	PMID
RNA-seq	GSE166041	This study
	GSE33923	22722858
	GSE51682	26324425
	GSE74278	27003935
	GSE85632	28459457
	GSE100939	29937225
	GSE120953	30692203
	GSE113671	31932739
	GSE97778	29686265
	GSE66582	27309802
Single-cell RNA-seq	GSE166041	This study
ChIP-seq	GSE166041	This study
	GSE85632	28459457
	GSE26360	22387025
ATAC-seq	GSE66390	27309802
	GSE85632	28459457
Hi-C	GSE166041	This study
	GSE82185	28703188
	GSE63525	25497547
